# Identification of cell barcodes from long-read single-cell RNA-seq with BLAZE

**DOI:** 10.1101/2022.08.16.504056

**Authors:** Yupei You, Yair D.J. Prawer, Ricardo De Paoli-Iseppi, Cameron P.J. Hunt, Clare L. Parish, Heejung Shim, Michael B. Clark

**Affiliations:** School of Mathematics and Statistics/Melbourne Integrative Genomics, The University of Melbourne, Parkville, VIC, 3010, Australia; Centre for Stem Cell Systems, Department of Anatomy and Physiology, The University of Melbourne, Parkville, VIC, 3010, Australia; The Florey Institute of Neuroscience and Mental Health, The University of Melbourne, Parkville, VIC, 3010, Australia

## Abstract

Single-cell RNA sequencing (scRNA-seq) has revolutionised our ability to profile gene expression. However, short-read (SR) scRNAseq methodologies such as 10x are restricted to sequencing the 3’ or 5’ ends of transcripts, providing accurate gene expression but little information on the RNA isoforms expressed in each cell. Newly developed long-read (LR) scRNA-seq enables the quantification of RNA isoforms in individual cells but LR scRNA-seq using the Oxford Nanopore platform has largely relied upon matched short-read data to identify cell barcodes and allow single cell analysis. Here we introduce BLAZE (Barcode identification from long-reads for AnalyZing single-cell gene Expression), which accurately and efficiently identifies 10x cell barcodes using only nanopore LR scRNA-seq data. We compared BLAZE to existing tools, including cell barcodes identified from matched SR scRNA-seq, on differentiating stem cells and 5 cancer cell lines. BLAZE outperforms existing tools and provides a more accurate representation of the cells present in LR scRNA-seq than using matched short-reads. BLAZE provides accurate cell barcodes over a wide range of experimental read depths and sequencing accuracies, while other methodologies commonly identify false-positive barcodes and cell clusters, disrupting biological interpretation of LR scRNA-seq results. In conclusion, BLAZE eliminates the requirement for matched SR scRNA-seq to interpret LR scRNA-seq, simplifying procedures and decreasing costs while also improving LR scRNA-seq results. BLAZE is compatible with downstream tools accepting a cell barcode whitelist file and is available at https://github.com/shimlab/BLAZE.
