## Additional file 3 for "Identification of cell barcodes from long-read single-cell RNA-seq with BLAZE"

Table S2: Genes differentially expressed in the differentiating cell cluster (BLAZE analysis)
	p_val	avg_log2FC	pct.1	pct.2	p_val_adj	cluster	gene
ENSG00000162374.17	1.28E-93	2.193021569	0.789	0.06	8.31E-90	3	ENSG00000162374.17
ENSG00000124785.9	1.93E-88	1.931271096	0.746	0.052	1.25E-84	3	ENSG00000124785.9
ENSG00000253576.1	1.39E-74	1.656727608	0.675	0.057	9.02E-71	3	ENSG00000253576.1
ENSG00000171786.6	1.62E-74	3.27221375	0.825	0.138	1.05E-70	3	ENSG00000171786.6
ENSG00000114115.9	4.64E-68	3.134872987	0.789	0.139	3.01E-64	3	ENSG00000114115.9
ENSG00000257935.2	1.29E-66	3.37547368	0.982	0.444	8.39E-63	3	ENSG00000257935.2
ENSG00000148123.15	1.08E-65	1.803650609	0.614	0.054	7.00E-62	3	ENSG00000148123.15
ENSG00000258947.7	1.31E-64	3.163438404	1	0.983	8.50E-61	3	ENSG00000258947.7
ENSG00000197622.13	2.13E-63	3.028694876	1	0.888	1.38E-59	3	ENSG00000197622.13
ENSG00000106236.4	1.57E-62	1.70337341	0.596	0.054	1.02E-58	3	ENSG00000106236.4
ENSG00000176788.9	1.90E-61	1.99828954	1	0.981	1.23E-57	3	ENSG00000176788.9
ENSG00000090097.21	2.57E-60	2.426969501	0.974	0.511	1.67E-56	3	ENSG00000090097.21
ENSG00000149926.13	3.27E-58	1.726756647	0.825	0.219	2.12E-54	3	ENSG00000149926.13
ENSG00000089116.4	5.73E-58	1.999718472	0.851	0.248	3.71E-54	3	ENSG00000089116.4
ENSG00000170893.4	6.77E-55	2.763077353	0.904	0.316	4.39E-51	3	ENSG00000170893.4
ENSG00000132475.10	8.20E-55	1.251741798	1	0.99	5.31E-51	3	ENSG00000132475.10
ENSG00000077080.9	1.50E-54	1.289518377	0.526	0.045	9.73E-51	3	ENSG00000077080.9
ENSG00000257095.1	3.30E-54	1.3835597	0.605	0.075	2.14E-50	3	ENSG00000257095.1
ENSG00000034510.6	9.51E-54	1.715213015	1	0.991	6.17E-50	3	ENSG00000034510.6
ENSG00000148798.11	1.17E-53	2.649080154	0.895	0.403	7.62E-50	3	ENSG00000148798.11
ENSG00000167194.7	5.84E-52	1.604528606	0.649	0.11	3.79E-48	3	ENSG00000167194.7
ENSG00000102109.9	1.74E-51	3.199376695	0.754	0.199	1.13E-47	3	ENSG00000102109.9
ENSG00000180929.6	3.11E-50	2.024264248	0.912	0.454	2.01E-46	3	ENSG00000180929.6
ENSG00000272163.1	2.60E-49	2.021722277	0.702	0.154	1.68E-45	3	ENSG00000272163.1
ENSG00000234921.1	7.41E-49	2.018951519	0.947	0.647	4.80E-45	3	ENSG00000234921.1
ENSG00000187957.8	2.03E-47	2.157837577	0.789	0.276	1.32E-43	3	ENSG00000187957.8
ENSG00000181541.5	1.48E-46	1.54491293	0.474	0.045	9.56E-43	3	ENSG00000181541.5
ENSG00000247081.8	2.47E-46	1.507995285	0.412	0.026	1.60E-42	3	ENSG00000247081.8
ENSG00000250007.7	9.28E-46	1.471861242	0.482	0.049	6.02E-42	3	ENSG00000250007.7
ENSG00000105649.9	1.18E-45	1.405122779	0.561	0.084	7.62E-42	3	ENSG00000105649.9
ENSG00000189159.16	2.48E-44	1.412930156	0.991	0.929	1.61E-40	3	ENSG00000189159.16
ENSG00000091664.8	4.60E-44	2.58131945	0.737	0.238	2.98E-40	3	ENSG00000091664.8
ENSG00000172020.12	1.43E-43	3.155037537	0.737	0.237	9.24E-40	3	ENSG00000172020.12
ENSG00000246859.3	2.22E-43	1.183007255	0.982	0.972	1.44E-39	3	ENSG00000246859.3
ENSG00000142538.1	4.01E-43	1.715821732	0.351	0.016	2.60E-39	3	ENSG00000142538.1
ENSG00000162188.6	7.36E-43	2.552485303	0.754	0.264	4.77E-39	3	ENSG00000162188.6
ENSG00000167553.15	4.60E-42	2.183898794	1	0.991	2.98E-38	3	ENSG00000167553.15
ENSG00000166848.7	1.04E-41	1.366326149	1	0.925	6.73E-38	3	ENSG00000166848.7
ENSG00000275620.1	1.23E-41	1.64493675	0.965	0.766	8.01E-38	3	ENSG00000275620.1
ENSG00000167552.14	1.32E-41	1.966218032	1	1	8.54E-38	3	ENSG00000167552.14
ENSG00000159713.11	1.61E-41	1.596058046	0.711	0.213	1.04E-37	3	ENSG00000159713.11
ENSG00000034713.8	1.88E-41	1.337021728	0.991	0.923	1.22E-37	3	ENSG00000034713.8
ENSG00000164076.17	1.81E-39	1.524731674	0.728	0.247	1.17E-35	3	ENSG00000164076.17
ENSG00000263272.1	2.91E-39	1.223874945	0.947	0.849	1.89E-35	3	ENSG00000263272.1
ENSG00000237341.1	1.06E-38	1.874037523	0.886	0.621	6.90E-35	3	ENSG00000237341.1
ENSG00000137285.10	1.57E-38	2.002048449	1	0.999	1.02E-34	3	ENSG00000137285.10
ENSG00000106689.11	1.74E-38	1.578050586	0.912	0.672	1.13E-34	3	ENSG00000106689.11
ENSG00000104112.9	2.52E-38	1.699816283	0.798	0.379	1.63E-34	3	ENSG00000104112.9
ENSG00000198729.5	1.78E-37	1.140348524	0.439	0.054	1.15E-33	3	ENSG00000198729.5
ENSG00000166135.14	8.97E-37	1.451017908	0.956	0.956	5.82E-33	3	ENSG00000166135.14
ENSG00000251349.3	3.25E-36	1.6324279	0.939	0.776	2.10E-32	3	ENSG00000251349.3
ENSG00000142669.15	7.44E-36	1.384902396	0.982	0.962	4.82E-32	3	ENSG00000142669.15
ENSG00000154645.14	8.34E-35	1.821091174	0.447	0.065	5.41E-31	3	ENSG00000154645.14
ENSG00000233343.1	9.59E-34	1.141211047	0.965	0.865	6.22E-30	3	ENSG00000233343.1
ENSG00000148541.12	1.83E-33	1.536393759	0.825	0.499	1.19E-29	3	ENSG00000148541.12
ENSG00000101460.13	2.05E-32	1.636410054	0.825	0.495	1.33E-28	3	ENSG00000101460.13
ENSG00000243449.6	3.94E-32	1.355598907	0.991	0.978	2.56E-28	3	ENSG00000243449.6
ENSG00000268191.1	2.32E-31	1.805179904	0.737	0.353	1.51E-27	3	ENSG00000268191.1
ENSG00000206028.1	3.69E-31	1.490897976	0.833	0.556	2.39E-27	3	ENSG00000206028.1
ENSG00000146223.14	1.62E-29	1.13059148	0.947	0.853	1.05E-25	3	ENSG00000146223.14
ENSG00000220205.9	3.44E-29	1.361075456	0.93	0.885	2.23E-25	3	ENSG00000220205.9
ENSG00000274386.5	5.95E-29	1.145060035	0.956	0.852	3.86E-25	3	ENSG00000274386.5
ENSG00000130222.11	9.10E-29	1.981329559	0.632	0.202	5.90E-25	3	ENSG00000130222.11
ENSG00000166136.16	1.63E-28	1.291674453	0.904	0.819	1.06E-24	3	ENSG00000166136.16
ENSG00000265840.1	4.63E-28	1.130486405	0.816	0.517	3.00E-24	3	ENSG00000265840.1
ENSG00000105290.12	5.53E-28	1.810770108	0.868	0.742	3.59E-24	3	ENSG00000105290.12
ENSG00000111897.7	9.92E-28	1.130687388	0.921	0.843	6.43E-24	3	ENSG00000111897.7
ENSG00000264589.4	1.05E-27	1.385556799	0.535	0.152	6.79E-24	3	ENSG00000264589.4
ENSG00000015592.16	1.39E-27	2.741569324	0.667	0.298	8.98E-24	3	ENSG00000015592.16
ENSG00000166619.15	2.00E-27	1.197096502	0.667	0.283	1.29E-23	3	ENSG00000166619.15
ENSG00000135447.17	3.53E-27	1.427014573	0.86	0.653	2.29E-23	3	ENSG00000135447.17
ENSG00000137267.6	1.44E-26	2.206998434	0.939	0.94	9.36E-23	3	ENSG00000137267.6
ENSG00000105696.9	7.44E-26	1.369736715	0.561	0.184	4.82E-22	3	ENSG00000105696.9
ENSG00000117410.14	1.04E-25	1.056697109	0.93	0.884	6.74E-22	3	ENSG00000117410.14
ENSG00000184602.6	1.22E-25	1.344591534	0.86	0.695	7.94E-22	3	ENSG00000184602.6
ENSG00000186854.11	8.73E-25	1.117039235	0.939	0.903	5.66E-21	3	ENSG00000186854.11
ENSG00000126214.21	2.93E-24	1.0876049	0.86	0.676	1.90E-20	3	ENSG00000126214.21
ENSG00000049860.14	6.06E-24	1.886433288	0.746	0.517	3.93E-20	3	ENSG00000049860.14
ENSG00000232959.1	6.60E-23	1.090414582	0.632	0.29	4.28E-19	3	ENSG00000232959.1
ENSG00000156976.17	8.26E-23	1.209186311	0.895	0.75	5.36E-19	3	ENSG00000156976.17
ENSG00000175906.5	1.78E-22	1.441351952	0.632	0.311	1.15E-18	3	ENSG00000175906.5
ENSG00000180185.11	5.14E-22	1.169397732	0.763	0.569	3.33E-18	3	ENSG00000180185.11
ENSG00000268729.1	8.00E-22	1.145865311	0.64	0.321	5.18E-18	3	ENSG00000268729.1
ENSG00000106992.19	2.44E-20	1.289061632	0.807	0.669	1.58E-16	3	ENSG00000106992.19
ENSG00000254858.9	4.59E-20	1.284758655	0.658	0.383	2.98E-16	3	ENSG00000254858.9
ENSG00000152154.11	1.40E-19	1.183011939	0.632	0.34	9.10E-16	3	ENSG00000152154.11
ENSG00000225670.4	2.83E-18	1.090694724	0.561	0.261	1.83E-14	3	ENSG00000225670.4
ENSG00000087074.8	3.06E-18	1.006633485	0.763	0.541	1.99E-14	3	ENSG00000087074.8
ENSG00000105223.20	3.79E-18	1.112242257	0.833	0.718	2.45E-14	3	ENSG00000105223.20
ENSG00000227230.1	9.06E-18	1.197910179	0.737	0.572	5.87E-14	3	ENSG00000227230.1
ENSG00000128590.5	1.22E-17	1.022248981	0.649	0.374	7.88E-14	3	ENSG00000128590.5
ENSG00000104432.14	1.27E-17	1.136089232	0.719	0.541	8.26E-14	3	ENSG00000104432.14
ENSG00000173114.13	4.26E-17	1.377714172	0.465	0.177	2.76E-13	3	ENSG00000173114.13
ENSG00000204934.10	3.63E-16	1.026893865	0.807	0.708	2.36E-12	3	ENSG00000204934.10
ENSG00000156587.16	6.64E-16	1.301370174	0.789	0.697	4.31E-12	3	ENSG00000156587.16
ENSG00000126950.8	8.07E-15	1.008604079	0.614	0.388	5.23E-11	3	ENSG00000126950.8
ENSG00000117450.14	5.05E-14	1.177401434	0.939	0.967	3.27E-10	3	ENSG00000117450.14
ENSG00000111674.9	2.90E-13	1.39399301	0.632	0.463	1.88E-09	3	ENSG00000111674.9
ENSG00000267984.1	7.22E-13	1.121159459	0.719	0.589	4.68E-09	3	ENSG00000267984.1
ENSG00000168818.10	1.46E-10	1.193724195	0.623	0.537	9.46E-07	3	ENSG00000168818.10
